# Abundance data applied to a novel model invertebrate host sheds new light on parasite community assembly in nature

**DOI:** 10.1101/2020.06.26.173542

**Authors:** Joshua I. Brian, David C. Aldridge

**Author notes:** Correspondence: Joshua I. Brian.

## Abstract

Understanding how environmental drivers influence the construction of parasite communities, in addition to how parasites may interact at an infracommunity level, are fundamental requirements for the study of parasite ecology. Knowledge of how parasite communities are assembled will help to predict the risk of parasitism for hosts, and model how parasite communities may change under variable conditions. However, studies frequently rely on presence-absence data and examine multiple host species or sites, metrics which may be too coarse to characterise nuanced within-host patterns. Here, we utilise a novel host system, the freshwater mussel *Anodonta anatina*, to investigate how both the presence and abundance of 14 parasite taxa correlate with environmental drivers across 720 replicate parasite infracommunities. Using both redundancy analysis and a joint species distribution model, we model the impact of both host-level and environment-level characteristics on parasite structure, as well as parasite-parasite correlations after accounting for all other factors. We demonstrate that both niche- and neutral-based factors are important but to varying degrees across parasite species, suggesting that applying generalities to parasite community construction is too simplistic. Further, we show that presence-absence data fails to capture important density-dependent effects of parasite load for parasites with high abundance. Finally, we highlight that predicted parasite interaction networks vary greatly depending on whether abundance or presence-absence data is used. Our results emphasise the multi-faceted nature of parasite community assembly, and that future studies require careful consideration of the data used to infer community structure.
