## Supplementary material for "Abundance data applied to a novel model invertebrate host sheds new light on parasite community assembly in nature": S3 Supplementary Data 1

mussel	month	Conchophthirus_sp_mantle	U_intermedia_mites	U_intermedia_eggs	Tetrahymena_sp	R_campanula_gills	R_campanula_gonad	A_conchicola	E_recurvatum	Conchophthirus_sp_gonad	Dorylaimida	Chironominae	R_sericeus	T_tubifex	Senticaudata
1	190306	7	6	36	3	0	0	0	0	0	0	0	0	0	0
2	190306	5	18	14	4	0	0	0	1	0	0	0	0	1	0
3	190306	13	0	0	7	0	0	0	0	0	0	0	0	0	0
4	190306	0	11	20	0	0	0	1	0	0	0	0	0	0	0
5	190306	19	0	2	0	0	26	3	0	0	0	0	0	0	0
6	190306	10	0	5	21	13	34	0	1	0	0	0	0	0	0
7	190306	27	1	0	9	0	0	0	13	1	0	0	0	0	0
8	190306	11	0	0	5	0	0	0	0	2	0	0	0	0	0
9	190306	7	7	1	4	0	4	0	0	0	0	0	0	0	0
10	190306	3	11	8	3	0	0	3	0	0	2	0	0	0	0
11	190306	16	0	2	5	0	0	0	0	0	0	0	0	0	0
12	190306	19	0	0	14	0	54	2	3	0	0	0	0	0	0
13	190306	8	32	66	2	0	0	3	0	0	0	0	0	0	0
14	190306	19	0	1	8	0	0	0	1	1	0	0	0	0	0
15	190306	26	5	7	0	0	0	0	0	0	0	0	0	0	0
16	190306	22	14	51	14	0	0	3	0	0	0	0	0	0	0
17	190306	2	0	0	6	0	0	1	0	0	0	0	0	0	0
18	190306	29	2	13	9	0	0	0	0	0	0	0	0	0	0
19	190306	12	18	0	4	0	0	0	0	1	1	0	0	0	0
20	190306	8	1	5	4	0	0	0	0	0	0	0	0	0	0
21	190306	8	14	0	5	0	0	1	0	0	0	0	0	0	0
22	190306	13	6	1	2	0	0	0	0	0	0	0	0	0	0
23	190306	5	27	0	7	0	0	0	0	0	0	0	0	0	0
24	190306	18	3	4	8	0	0	1	0	0	2	0	0	0	0
25	190306	11	0	27	13	0	0	1	0	0	0	0	0	0	0
26	190306	8	0	1	5	0	0	1	0	0	0	0	0	0	0
27	190306	4	10	72	4	0	0	0	0	0	0	0	0	0	0
28	190306	8	14	6	10	0	0	1	2	0	0	0	0	0	0
29	190306	23	26	51	17	0	0	0	0	0	0	0	0	0	0
30	190306	16	13	3	0	0	0	0	0	0	0	0	0	0	0
31	190306	11	15	6	11	0	0	0	2	0	0	0	0	0	0
32	190306	4	27	7	4	0	0	0	0	0	0	0	0	0	0
33	190306	15	12	11	4	0	0	0	0	0	0	0	0	0	0
34	190306	25	22	4	5	0	0	2	0	1	0	0	0	1	0
35	190306	7	0	17	2	2	24	1	0	0	0	0	0	0	0
36	190306	3	16	22	6	7	57	3	0	0	0	0	0	0	0
37	190306	26	9	25	3	0	0	0	0	0	0	0	0	0	0
38	190306	3	0	0	0	0	0	0	0	1	0	0	0	0	0
39	190306	3	51	27	0	0	0	0	0	0	0	0	0	0	0
40	190306	23	0	0	2	0	0	1	0	3	0	0	0	0	0
41	190306	23	51	125	3	0	0	0	0	0	0	0	0	0	0
42	190306	4	1	0	7	0	0	2	6	0	0	0	0	0	0
43	190306	54	0	20	6	0	0	0	1	7	0	0	0	0	0
44	190306	129	15	8	9	0	0	0	0	1	0	0	0	0	0
45	190306	39	31	1	6	0	0	0	1	2	0	0	0	0	0
46	190306	44	1	0	9	0	0	0	0	0	1	0	0	0	0
47	190306	16	1	18	0	0	0	0	0	1	0	0	0	0	0
48	190306	14	0	0	1	3	35	2	2	0	0	0	0	0	0
49	190306	25	13	7	1	0	0	1	1	0	0	0	0	0	0
50	190306	81	52	11	5	3	65	0	0	0	1	0	0	0	0
51	190306	73	20	58	13	0	0	1	0	1	0	0	0	0	0
52	190306	96	12	0	9	0	0	0	0	2	0	0	0	0	0
53	190306	65	0	0	2	0	0	1	0	0	0	0	0	0	0
54	190306	16	55	18	0	0	0	0	0	0	0	0	0	0	0
55	190306	7	0	2	0	0	0	0	3	3	0	0	0	0	0
56	190306	17	1	0	0	0	0	0	0	10	0	0	0	0	0
57	190306	31	0	2	0	0	0	1	0	3	0	0	0	0	0
58	190306	12	3	6	0	0	0	1	2	1	0	0	0	0	0
59	190306	13	18	44	6	0	0	2	0	0	0	0	0	0	0
60	190306	7	0	0	0	0	0	1	0	0	0	0	0	0	0
61	190403	0	0	0	9	0	0	1	0	0	0	0	0	0	0
62	190403	6	1	2	2	0	0	1	0	0	0	0	0	0	0
63	190403	0	17	10	1	0	13	0	0	0	0	0	0	0	0
64	190403	30	1	0	8	0	0	0	0	1	0	0	0	0	0
65	190403	8	117	79	2	0	0	0	0	0	2	0	0	0	0
66	190403	0	7	15	5	0	0	1	0	0	2	0	0	0	0
67	190403	0	35	0	2	0	0	2	0	0	1	0	0	0	0
68	190403	0	16	16	0	0	0	0	0	0	1	0	0	0	0
69	190403	79	1	0	5	4	72	0	4	0	0	0	0	0	0
70	190403	9	0	1	0	0	0	2	0	0	0	1	0	0	0
71	190403	20	0	0	0	0	0	1	6	0	0	0	0	0	0
72	190403	2	21	13	0	7	49	0	0	2	0	0	0	0	0
73	190403	15	4	0	2	0	0	1	0	0	0	0	0	0	0
74	190403	15	0	0	7	0	0	0	0	3	0	0	0	0	0
75	190403	49	0	1	8	0	0	0	4	0	1	0	0	0	0
76	190403	214	1	0	2	0	0	0	0	1	0	0	0	0	0
77	190403	6	0	0	2	0	0	1	0	0	0	0	0	0	0
78	190403	8	2	0	4	0	0	3	1	1	2	0	0	0	0
79	190403	85	0	1	7	5	51	0	4	0	0	0	0	0	0
80	190403	35	22	3	4	0	0	0	0	0	0	0	0	0	0
81	190403	18	0	0	0	0	15	1	0	0	0	0	0	0	0
82	190403	26	10	16	11	0	0	0	4	0	0	0	0	0	0
83	190403	18	0	0	3	0	0	0	1	1	0	0	0	0	0
84	190403	2	0	0	8	0	0	1	0	6	0	0	0	0	0
85	190403	36	0	3	2	0	0	2	0	1	0	0	0	0	0
86	190403	9	0	8	4	0	0	0	0	1	0	0	0	0	0
87	190403	20	1	5	4	2	35	0	0	0	0	0	0	0	0
88	190403	50	4	3	1	0	0	2	0	1	0	0	0	0	0
89	190403	18	2	2	4	0	0	0	0	3	0	0	0	0	0
90	190403	20	0	0	2	0	0	1	0	3	0	0	0	0	0
91	190403	35	15	1	34	0	0	0	7	2	0	0	0	0	0
92	190403	25	3	0	5	0	0	1	0	1	0	0	0	0	0
93	190403	15	50	18	3	3	16	0	0	0	0	0	0	0	0
94	190403	21	0	13	0	0	0	1	1	23	0	0	0	0	0
95	190403	11	2	6	3	0	0	0	1	0	1	0	0	0	0
96	190403	87	0	16	6	0	0	0	4	2	1	0	0	0	0
97	190403	28	0	0	7	0	44	2	0	0	0	0	0	0	0
98	190403	19	6	11	1	0	0	0	1	0	0	0	0	0	0
99	190403	37	92	85	2	0	0	2	0	1	1	0	0	0	0
100	190403	28	0	0	0	0	0	0	6	7	1	0	0	0	0
101	190403	17	0	0	3	0	0	0	0	0	0	0	0	0	0
102	190403	57	0	0	15	0	18	0	1	0	0	0	0	0	0
103	190403	21	2	13	3	0	0	0	11	2	0	0	0	0	0
104	190403	16	3	1	5	0	0	1	0	0	0	0	0	0	0
105	190403	3	0	1	2	4	78	1	0	0	0	0	0	0	0
106	190403	75	0	8	0	0	0	0	1	2	0	0	0	0	0
107	190403	36	5	35	2	0	0	0	1	5	0	0	0	0	0
108	190403	71	0	0	7	6	44	2	3	0	0	0	0	0	0
109	190403	87	0	0	0	0	0	0	0	0	0	0	0	0	0
110	190403	27	0	0	4	15	35	0	1	1	0	0	0	0	0
111	190403	49	3	1	0	0	16	1	1	2	1	0	0	0	0
112	190403	43	0	0	9	0	0	0	0	12	1	0	0	0	0
113	190403	33	1	2	8	0	0	0	0	2	1	0	0	0	0
114	190403	33	0	2	9	0	0	0	0	0	2	0	0	0	0
115	190403	77	0	0	2	0	23	2	0	0	0	0	0	0	0
116	190403	41	28	4	4	0	0	0	0	2	0	0	0	0	0
117	190403	25	0	0	5	0	0	0	0	0	0	0	0	0	0
118	190403	21	0	0	6	0	0	0	0	2	1	0	0	0	0
119	190403	59	0	0	0	0	0	1	0	4	0	0	0	0	0
120	190403	8	1	0	0	0	0	0	0	0	0	0	0	0	0
121	190507	0	14	0	5	0	0	2	0	0	0	0	0	0	0
122	190507	3	17	12	3	0	0	0	0	0	0	0	0	0	0
123	190507	0	0	0	0	5	19	0	1	0	0	0	0	0	0
124	190507	42	16	26	2	0	0	0	0	0	0	0	2	0	0
125	190507	0	4	6	0	0	0	0	0	0	0	0	0	0	0
126	190507	0	54	19	0	0	0	1	0	0	0	0	0	0	0
127	190507	10	5	33	5	0	6	1	0	0	0	0	0	0	0
128	190507	13	1	12	4	0	0	1	0	0	0	0	0	0	0
129	190507	50	0	0	1	0	0	0	0	0	0	0	0	0	0
130	190507	18	1	6	1	0	0	0	0	0	0	0	0	0	0
131	190507	45	14	27	0	0	0	1	0	0	0	0	2	0	0
132	190507	44	2	20	8	0	0	0	0	1	0	0	0	0	0
133	190507	32	1	27	7	0	0	0	0	0	0	0	0	0	0
134	190507	5	9	130	1	0	0	0	0	0	0	0	0	0	0
135	190507	19	24	54	0	0	0	1	3	0	0	0	0	0	0
136	190507	27	9	54	1	0	0	0	0	0	0	0	0	0	0
137	190507	2	9	1	0	3	51	1	0	0	0	0	0	0	0
138	190507	11	14	12	9	0	27	0	0	1	2	0	0	0	0
139	190507	29	33	74	2	0	0	1	1	0	0	0	0	0	0
140	190507	87	0	28	0	0	0	2	4	0	0	0	0	0	0
141	190507	35	56	17	14	4	39	0	0	0	0	0	0	0	0
142	190507	43	6	3	1	0	0	0	1	0	0	0	0	0	0
143	190507	0	32	68	0	0	0	3	0	0	0	0	0	0	0
144	190507	5	0	5	0	0	0	0	0	0	0	0	0	0	0
145	190507	87	2	26	1	4	8	0	0	0	0	0	0	0	0
146	190507	95	13	158	8	0	0	0	0	0	2	0	0	0	0
147	190507	41	0	6	0	0	1	0	0	0	0	0	0	0	0
148	190507	51	0	0	4	10	39	0	0	0	0	0	0	0	0
149	190507	25	5	6	0	0	0	0	0	0	0	0	0	0	0
150	190507	68	1	13	2	0	0	0	0	1	0	0	0	0	0
151	190507	21	5	3	0	3	28	2	0	0	0	0	0	0	0
152	190507	9	3	42	6	0	0	1	0	0	0	0	0	0	0
153	190507	30	16	19	0	2	20	0	1	0	0	0	0	0	0
154	190507	33	0	0	0	0	0	2	0	0	0	0	1	0	0
155	190507	96	1	27	2	0	0	0	0	0	0	0	0	0	0
156	190507	32	1	0	3	3	63	1	1	0	0	1	0	1	0
157	190507	9	0	0	1	0	0	0	0	0	0	0	0	0	0
158	190507	17	0	1	1	11	42	2	0	0	0	0	0	0	0
159	190507	10	4	23	6	0	0	0	0	0	0	0	0	0	0
160	190507	78	0	9	0	0	0	1	3	14	0	0	0	0	0
161	190507	56	0	7	10	0	0	1	0	0	0	0	0	0	0
162	190507	72	0	0	0	0	0	3	0	1	0	0	2	0	0
163	190507	49	24	41	4	0	0	0	0	0	0	0	1	0	0
164	190507	31	10	26	1	1	19	0	0	0	0	0	0	0	0
165	190507	0	16	3	2	0	0	0	0	0	0	0	0	0	0
166	190507	49	0	45	0	0	0	1	0	1	0	0	0	0	0
167	190507	71	19	35	7	0	0	1	1	2	0	0	0	0	0
168	190507	75	3	97	1	0	0	0	0	0	0	0	0	0	0
169	190507	45	4	2	1	0	0	1	0	0	0	0	0	0	0
170	190507	26	6	20	2	3	55	2	0	0	0	0	0	0	0
171	190507	36	6	143	1	0	0	0	0	0	0	0	0	0	0
172	190507	2	9	5	1	0	0	0	0	0	0	0	0	0	0
173	190507	206	0	0	2	0	0	0	38	0	1	1	0	0	0
174	190507	105	2	0	1	0	0	1	0	0	1	0	0	0	0
175	190507	77	0	20	0	5	52	0	0	0	0	0	0	0	0
176	190507	110	11	2	2	0	0	0	0	0	1	0	0	0	0
177	190507	7	5	57	0	0	0	0	0	0	0	0	0	0	0
178	190507	2	0	0	0	0	0	0	0	0	0	0	0	0	0
179	190507	150	0	0	11	0	59	0	0	7	1	0	0	0	0
180	190507	7	0	0	0	0	0	1	0	0	0	0	0	0	0
181	190604	18	0	7	1	0	0	1	0	0	0	0	0	0	0
182	190604	4	0	3	3	0	0	0	0	0	0	0	0	0	0
183	190604	10	4	2	0	0	0	3	0	0	0	0	0	0	0
184	190604	66	7	34	0	0	0	1	0	1	1	0	1	0	0
185	190604	71	3	15	3	0	0	4	0	4	0	0	0	0	0
186	190604	26	3	12	3	0	0	0	0	0	1	0	0	0	0
187	190604	27	14	26	2	0	0	1	0	0	0	0	0	0	0
188	190604	98	4	30	3	0	0	0	0	0	0	0	0	0	0
189	190604	76	8	21	0	0	0	1	0	0	0	1	0	0	0
190	190604	26	12	19	0	0	0	1	0	0	0	0	0	0	0
191	190604	79	5	18	1	0	0	0	0	0	0	0	0	0	0
192	190604	59	4	17	0	0	0	0	0	0	0	0	0	0	0
193	190604	55	5	25	0	0	0	0	0	0	0	0	0	0	0
194	190604	49	0	3	0	7	31	0	0	0	0	0	0	0	0
195	190604	107	0	47	9	0	0	0	0	0	0	0	1	0	0
196	190604	21	27	38	0	0	0	1	0	0	1	0	3	0	0
197	190604	110	12	1	0	0	0	1	0	0	2	0	0	0	0
198	190604	76	0	2	11	0	0	0	0	2	0	0	0	0	0
199	190604	50	24	20	2	0	0	0	0	0	1	0	0	0	0
200	190604	55	9	75	0	0	0	1	0	0	0	0	1	0	0
201	190604	27	0	5	0	0	0	2	0	0	0	0	0	0	0
202	190604	6	0	15	0	0	0	0	0	0	0	0	0	1	0
203	190604	64	17	22	6	0	0	0	0	0	0	0	0	0	0
204	190604	73	11	5	2	0	0	0	0	0	0	0	0	0	0
205	190604	40	1	7	0	0	17	0	0	0	0	0	0	0	0
206	190604	113	23	65	0	0	0	0	0	0	0	0	0	0	0
207	190604	24	19	31	4	0	0	0	0	0	0	0	0	0	0
208	190604	33	2	4	0	0	0	0	1	0	0	0	0	0	0
209	190604	117	2	63	0	0	0	1	0	0	0	0	0	0	0
210	190604	70	17	34	0	0	0	2	0	0	0	0	0	0	0
211	190604	174	3	6	0	0	0	0	2	0	0	0	0	0	0
212	190604	97	24	92	5	0	0	0	0	0	1	0	0	0	0
213	190604	78	0	0	0	0	0	0	0	0	0	0	0	0	0
214	190604	20	4	13	0	0	0	3	0	1	0	0	0	0	0
215	190604	67	4	14	0	0	0	1	0	0	0	0	1	0	0
216	190604	123	2	12	0	0	0	1	0	0	0	0	1	0	0
217	190604	97	6	17	1	1	27	0	0	0	0	0	0	0	0
218	190604	162	0	0	1	1	36	0	1	0	0	0	0	0	0
219	190604	89	0	0	1	0	0	0	0	0	0	0	0	0	0
220	190604	75	5	16	2	0	0	0	1	0	0	0	0	0	0
221	190604	144	0	9	0	0	0	0	0	0	0	0	0	0	0
222	190604	63	5	0	0	0	0	0	0	0	0	0	1	0	0
223	190604	21	0	0	3	0	0	1	0	0	0	0	1	0	0
224	190604	46	5	40	0	0	0	0	0	0	0	0	0	0	0
225	190604	149	0	1	0	0	0	0	0	0	0	0	2	0	0
226	190604	24	15	27	0	0	0	2	1	0	0	0	0	0	0
227	190604	19	4	2	0	0	0	1	0	0	0	0	0	0	0
228	190604	79	1	0	0	3	27	1	0	0	0	0	0	0	0
229	190604	142	1	0	3	0	0	0	0	0	0	1	0	0	0
230	190604	75	22	40	1	0	0	4	0	0	0	0	0	0	0
231	190604	64	0	2	1	0	0	0	0	0	0	0	2	0	0
232	190604	27	0	4	1	0	0	1	0	0	1	2	0	0	0
233	190604	65	6	1	0	0	0	0	2	0	0	0	0	0	0
234	190604	98	0	0	0	0	0	1	0	0	0	0	0	0	0
235	190604	92	4	0	1	0	0	1	0	2	0	0	0	0	0
236	190604	85	2	0	0	0	0	1	0	0	1	0	0	0	0
237	190604	8	3	0	0	0	0	0	0	0	0	0	0	0	0
238	190604	28	2	5	0	0	0	0	1	6	0	1	0	0	0
239	190604	130	1	0	0	0	0	0	0	0	0	0	0	0	0
240	190604	48	0	0	0	0	0	0	0	0	0	0	0	0	0
241	190625	53	17	10	4	7	3	1	0	0	1	1	0	0	0
242	190625	136	0	2	11	0	0	2	0	0	0	0	0	0	0
243	190625	158	2	41	15	0	0	0	0	28	0	0	0	0	0
244	190625	53	1	2	1	0	0	0	0	0	0	0	0	0	0
245	190625	135	0	10	9	0	0	1	1	0	0	1	0	0	0
246	190625	64	2	7	1	0	0	0	0	0	0	0	0	0	0
247	190625	98	0	5	0	0	0	0	0	0	0	0	0	0	0
248	190625	128	0	5	4	0	43	0	1	1	2	0	0	0	0
249	190625	84	1	12	10	5	62	1	4	0	0	0	0	0	0
250	190625	52	7	46	0	0	0	0	0	0	1	0	2	0	0
251	190625	96	0	16	5	0	0	0	0	0	0	1	0	0	0
252	190625	63	0	0	0	0	0	0	0	1	0	1	0	0	0
253	190625	183	0	0	25	0	0	0	0	0	1	0	0	0	0
254	190625	81	5	5	10	0	0	0	0	0	0	0	0	0	0
255	190625	242	0	2	22	1	61	1	0	5	0	0	0	0	0
256	190625	175	0	5	17	0	0	0	0	2	0	0	0	0	0
257	190625	83	2	19	3	0	0	1	0	0	0	0	0	0	0
258	190625	199	3	5	0	3	0	0	0	0	0	0	0	0	0
259	190625	56	0	31	2	0	0	0	0	0	0	1	0	0	0
260	190625	86	9	21	4	0	0	1	0	0	0	0	0	0	0
261	190625	92	0	0	0	0	0	0	0	0	0	0	0	0	0
262	190625	26	0	9	7	0	0	1	0	0	0	0	0	1	0
263	190625	115	0	1	7	0	0	0	0	4	0	0	0	0	0
264	190625	99	0	1	7	2	11	1	0	0	0	0	0	0	0
265	190625	22	0	16	1	0	0	0	0	0	0	0	0	0	1
266	190625	198	0	0	1	12	16	0	0	0	0	0	0	0	0
267	190625	234	7	5	19	10	54	1	1	1	1	0	0	0	0
268	190625	108	0	4	16	0	0	1	0	0	0	0	0	0	0
269	190625	84	1	0	0	0	0	0	0	7	0	0	0	0	0
270	190625	50	0	0	1	0	0	0	0	0	0	0	0	0	0
271	190625	100	0	12	18	0	0	0	0	0	0	0	0	0	0
272	190625	166	0	6	2	0	0	2	0	0	0	0	0	0	0
273	190625	64	0	15	6	0	0	0	0	1	0	0	0	0	0
274	190625	119	0	7	34	0	0	2	0	0	1	0	0	0	1
275	190625	40	2	0	1	0	0	0	0	0	1	0	0	0	0
276	190625	91	0	0	1	0	0	0	0	0	0	0	0	0	0
277	190625	138	1	0	1	0	0	0	3	0	0	0	0	0	0
278	190625	159	1	37	2	0	0	1	0	0	0	0	2	0	0
279	190625	104	0	0	3	0	0	0	0	0	0	0	2	0	0
280	190625	63	0	0	2	0	0	1	0	1	0	0	0	0	0
281	190625	11	0	0	5	0	0	1	0	0	0	0	0	0	0
282	190625	65	0	9	3	0	0	0	0	0	0	0	0	0	0
283	190625	144	1	8	0	0	0	0	0	0	0	0	0	0	0
284	190625	121	0	0	3	0	0	0	0	0	1	0	0	0	0
285	190625	86	0	0	0	0	0	0	0	0	0	0	0	0	0
286	190625	88	0	0	0	0	0	0	0	3	0	0	0	0	0
287	190625	136	0	4	8	0	0	0	0	20	0	0	0	0	0
288	190625	128	0	0	17	0	0	1	1	0	0	0	0	0	0
289	190625	108	0	0	0	0	0	1	0	0	0	0	0	0	0
290	190625	24	0	46	0	0	0	0	0	1	0	0	0	0	0
291	190625	153	0	0	0	0	0	0	0	0	0	0	1	0	0
292	190625	190	0	0	1	0	0	0	1	27	1	0	0	0	0
293	190625	78	0	0	0	2	8	1	0	0	0	0	0	0	0
294	190625	70	4	52	0	0	0	0	0	0	0	0	0	0	0
295	190625	241	0	0	0	0	0	0	0	0	0	0	1	0	0
296	190625	30	0	0	0	0	0	0	0	8	0	0	0	0	0
297	190625	65	0	0	0	0	0	0	0	0	0	0	0	0	0
298	190625	103	1	0	0	0	0	0	0	8	0	0	0	0	0
299	190625	96	0	0	0	0	0	0	0	0	0	0	0	0	0
300	190625	77	0	0	0	0	0	1	0	0	0	0	0	0	0
301	190812	42	2	6	6	0	0	1	0	0	0	0	1	0	0
302	190812	23	7	2	3	1	0	0	0	0	0	1	0	0	0
303	190812	12	2	1	8	0	0	0	1	2	0	0	0	0	0
304	190812	146	1	22	4	0	0	1	0	0	0	0	0	0	0
305	190812	57	9	28	2	0	0	0	0	0	0	0	0	0	0
306	190812	175	0	4	0	0	0	1	0	7	0	0	0	0	0
307	190812	160	3	0	0	0	0	1	0	0	0	0	0	0	0
308	190812	23	16	2	7	0	0	0	0	0	0	0	0	0	0
309	190812	159	0	0	7	0	0	0	0	2	0	0	0	0	0
310	190812	76	0	1	3	0	0	1	0	0	0	0	0	0	0
311	190812	84	4	2	0	0	0	1	0	1	0	0	2	0	0
312	190812	300	5	6	13	0	0	0	0	0	0	0	0	0	0
313	190812	164	54	11	0	0	0	1	0	1	0	2	0	0	0
314	190812	226	3	3	0	0	0	0	0	0	0	0	0	0	0
315	190812	54	0	4	16	0	0	1	0	0	0	0	0	0	0
316	190812	28	0	2	6	16	27	1	0	0	0	2	0	0	0
317	190812	132	25	3	2	0	0	1	3	0	0	1	0	0	0
318	190812	128	4	2	0	0	0	0	0	0	1	0	0	0	0
319	190812	136	7	5	1	0	0	3	0	1	0	1	0	0	0
320	190812	158	0	0	3	0	0	0	0	0	0	0	0	0	0
321	190812	52	26	10	2	0	0	0	1	0	0	0	0	0	0
322	190812	147	2	8	1	0	0	0	0	0	0	0	0	0	0
323	190812	163	8	16	2	5	37	0	0	0	0	0	0	0	0
324	190812	204	6	3	1	0	0	2	0	1	0	0	0	0	0
325	190812	559	29	0	0	0	0	0	0	0	0	0	0	0	0
326	190812	156	0	10	9	0	0	2	0	0	1	0	0	0	0
327	190812	126	0	16	1	0	0	1	0	0	2	0	0	0	0
328	190812	126	0	2	3	0	0	1	0	1	0	0	0	0	0
329	190812	277	34	41	1	0	0	0	1	0	0	0	0	0	0
330	190812	117	0	0	0	8	55	0	0	0	0	0	0	0	0
331	190812	174	2	0	0	0	0	1	0	0	0	0	0	0	0
332	190812	116	0	6	0	10	38	2	0	0	0	0	0	0	0
333	190812	227	3	2	1	0	0	0	0	0	0	0	0	0	0
334	190812	89	0	1	9	0	0	1	0	6	0	0	0	0	0
335	190812	167	0	2	2	0	0	0	0	0	0	0	0	0	0
336	190812	121	1	0	2	0	0	0	0	0	0	0	0	0	0
337	190812	229	0	0	3	0	0	0	1	0	0	0	0	0	0
338	190812	70	0	0	0	0	0	0	0	0	0	0	0	0	1
339	190812	231	0	0	0	0	0	0	0	0	1	0	0	0	0
340	190812	208	60	14	6	4	26	1	0	0	1	1	0	0	0
341	190812	108	2	3	2	0	0	0	0	0	0	0	0	0	0
342	190812	125	1	0	0	0	0	0	0	0	0	0	0	0	0
343	190812	120	0	0	2	0	0	1	0	2	0	0	0	0	0
344	190812	278	21	8	2	0	0	0	0	0	0	0	0	0	0
345	190812	299	0	0	1	0	0	0	0	0	0	0	0	0	0
346	190812	123	0	0	1	0	0	1	0	0	1	0	0	0	0
347	190812	104	14	0	0	1	60	0	0	0	0	0	0	0	0
348	190812	77	1	2	4	0	0	0	0	0	0	0	0	0	0
349	190812	114	0	0	3	0	0	0	0	0	4	0	0	0	0
350	190812	3	4	4	0	0	0	0	0	1	0	0	0	0	0
351	190812	177	1	0	7	0	0	0	0	29	0	0	0	0	0
352	190812	160	0	0	11	0	0	1	0	0	0	0	0	0	0
353	190812	81	50	6	2	0	0	0	0	3	1	0	0	0	0
354	190812	71	0	0	2	0	0	0	0	1	0	0	0	0	0
355	190812	151	0	0	5	0	0	0	0	0	0	0	0	0	0
356	190812	339	17	0	4	0	0	0	1	2	0	0	0	0	0
357	190812	186	17	4	0	0	0	0	1	2	0	0	0	0	0
358	190812	158	0	0	2	0	0	0	0	8	0	0	0	0	0
359	190812	20	0	0	0	0	0	0	0	0	0	0	0	0	0
360	190812	168	0	0	1	0	0	0	2	2	1	0	0	0	0
361	190905	4	1	20	3	0	0	1	0	0	0	0	0	0	0
362	190905	4	5	0	2	0	0	2	0	0	1	0	0	0	0
363	190905	3	95	22	0	0	0	1	0	0	0	0	0	0	0
364	190905	0	30	7	0	0	0	0	0	0	0	0	0	0	0
365	190905	3	17	16	0	0	0	2	0	0	0	0	0	0	0
366	190905	1	78	6	0	2	23	0	0	0	1	0	0	0	0
367	190905	2	3	14	2	0	0	1	0	0	0	0	0	0	0
368	190905	2	2	7	0	0	0	2	0	0	0	0	0	0	0
369	190905	7	13	7	0	0	0	0	0	0	0	0	0	0	0
370	190905	0	20	6	0	0	0	5	1	0	0	1	0	0	0
371	190905	2	11	28	0	0	0	0	1	0	0	0	0	0	0
372	190905	0	65	8	0	5	52	0	0	0	0	0	0	0	0
373	190905	0	0	4	1	0	0	0	0	0	0	0	0	0	0
374	190905	6	53	1	0	0	0	0	0	0	2	0	0	0	0
375	190905	2	59	32	2	0	0	0	0	0	0	0	0	0	0
376	190905	22	1	5	12	0	0	0	0	0	0	0	0	0	0
377	190905	10	17	10	2	0	0	1	0	0	0	0	0	0	0
378	190905	4	31	2	0	0	0	1	0	0	1	0	0	0	0
379	190905	6	62	8	2	0	0	0	0	9	0	0	0	0	0
380	190905	16	3	1	0	0	0	1	0	0	0	1	0	0	0
381	190905	4	1	25	4	0	0	0	2	0	0	0	0	0	0
382	190905	4	16	10	2	0	0	0	0	0	0	0	0	0	0
383	190905	1	0	2	0	0	0	1	0	0	0	0	0	0	0
384	190905	5	54	14	0	12	50	0	0	0	0	0	0	0	0
385	190905	0	24	1	0	0	0	2	0	0	0	0	0	0	0
386	190905	1	1	1	0	0	0	0	0	0	1	0	0	0	0
387	190905	15	52	14	1	0	0	1	3	4	0	0	0	0	0
388	190905	0	23	2	0	0	0	2	0	0	1	0	0	0	0
389	190905	13	3	1	0	5	37	1	0	0	0	0	0	0	0
390	190905	1	45	15	0	0	0	0	0	0	0	0	0	0	0
391	190905	19	55	20	0	0	0	0	0	0	1	0	0	0	0
392	190905	4	0	1	1	0	0	0	0	0	0	0	0	0	0
393	190905	0	6	5	1	0	0	0	0	1	0	0	0	0	0
394	190905	9	13	2	5	0	0	1	0	0	0	0	0	0	0
395	190905	77	4	13	0	0	0	1	0	0	0	0	0	0	0
396	190905	7	67	26	4	0	0	1	0	0	0	0	0	0	0
397	190905	17	4	18	4	0	0	2	0	0	0	0	0	0	0
398	190905	7	16	12	1	0	0	2	0	0	0	0	0	0	0
399	190905	20	66	14	1	0	0	0	0	1	0	0	0	0	0
400	190905	3	23	13	0	5	25	0	0	1	0	0	0	0	0
401	190905	3	20	11	3	0	0	0	0	0	0	0	0	0	0
402	190905	6	0	0	1	7	37	3	1	0	0	0	0	0	0
403	190905	6	0	11	8	0	0	1	0	2	0	0	0	0	0
404	190905	6	9	2	3	0	0	1	2	0	0	0	0	0	0
405	190905	9	32	48	0	0	0	1	0	0	1	0	0	0	0
406	190905	18	1	0	1	0	0	0	0	0	0	0	0	0	0
407	190905	17	17	2	0	0	0	1	1	0	0	0	0	0	0
408	190905	0	13	28	4	0	0	0	0	0	0	0	0	0	0
409	190905	7	2	3	3	0	0	4	0	0	0	0	0	0	0
410	190905	4	0	0	2	0	0	1	0	0	0	0	0	0	0
411	190905	8	47	20	4	0	0	0	0	0	0	0	0	0	0
412	190905	5	4	0	1	0	0	0	0	0	0	0	0	0	0
413	190905	6	1	0	0	0	0	0	0	0	1	0	0	0	0
414	190905	43	10	6	0	0	0	0	0	0	0	0	0	0	0
415	190905	7	15	0	0	4	32	1	0	0	0	0	0	0	0
416	190905	15	8	0	0	0	0	1	1	1	0	0	0	0	0
417	190905	30	3	0	1	0	0	2	0	0	0	0	0	0	0
418	190905	9	1	3	0	0	0	1	0	0	1	0	0	0	0
419	190905	5	3	0	0	0	0	1	0	0	0	0	0	0	0
420	190905	17	6	0	0	0	0	0	0	0	0	0	0	0	0
421	191002	11	30	7	1	0	0	0	0	0	0	0	0	0	0
422	191002	2	36	28	0	0	0	1	0	0	0	0	0	0	0
423	191002	4	35	17	2	0	0	2	0	0	0	0	0	0	0
424	191002	2	10	0	3	0	2	1	0	1	0	0	0	0	0
425	191002	26	13	21	1	12	44	1	0	0	0	0	0	0	0
426	191002	1	58	19	1	0	0	1	0	0	0	1	0	0	0
427	191002	9	37	66	0	0	0	0	0	0	0	0	0	0	0
428	191002	6	1	10	0	0	0	1	0	0	0	1	0	0	0
429	191002	2	2	8	0	0	0	1	0	0	0	0	0	0	0
430	191002	113	29	4	2	0	0	0	0	1	0	3	0	0	0
431	191002	4	17	6	1	0	0	1	0	0	1	0	0	0	0
432	191002	9	1	7	0	0	0	0	0	0	0	0	0	0	0
433	191002	199	68	5	1	0	0	0	0	0	0	0	0	0	0
434	191002	13	26	13	0	0	0	1	5	2	0	0	0	0	0
435	191002	26	5	2	0	0	0	2	0	0	0	0	0	0	0
436	191002	2	16	1	0	0	0	1	0	0	0	0	0	0	0
437	191002	23	19	15	1	0	0	3	0	0	0	0	0	0	0
438	191002	2	1	5	0	0	0	2	1	4	0	0	0	0	0
439	191002	4	23	8	7	1	21	3	0	0	0	0	0	0	0
440	191002	63	38	0	0	0	0	1	0	0	0	0	0	0	0
441	191002	2	0	1	0	0	4	1	0	0	1	1	0	0	0
442	191002	7	15	3	1	0	0	0	0	0	0	0	0	0	0
443	191002	20	5	3	5	6	41	0	0	0	0	0	0	0	0
444	191002	9	14	2	1	0	0	2	0	1	0	0	0	0	0
445	191002	6	0	10	1	0	0	1	1	0	0	0	0	0	0
446	191002	13	35	12	1	0	0	1	0	0	0	0	0	0	0
447	191002	6	5	4	0	0	0	0	0	0	0	0	0	0	0
448	191002	20	8	2	1	0	0	1	0	2	0	0	0	0	0
449	191002	31	9	20	1	0	0	1	0	1	0	0	0	0	0
450	191002	19	6	2	2	0	0	1	1	0	0	0	0	0	0
451	191002	8	34	20	1	0	0	0	0	0	0	0	0	0	0
452	191002	15	2	15	2	0	0	2	0	0	0	2	0	0	0
453	191002	22	0	4	3	0	0	1	0	0	0	0	0	0	0
454	191002	8	73	10	0	0	0	1	0	0	0	0	0	0	0
455	191002	8	10	2	4	0	0	0	2	0	0	0	0	0	0
456	191002	0	65	16	0	0	0	0	0	0	0	0	0	0	0
457	191002	2	8	2	0	0	0	0	2	0	0	0	0	0	0
458	191002	7	4	9	1	0	0	0	0	0	0	0	0	0	0
459	191002	8	47	19	0	0	0	4	1	1	0	0	0	0	0
460	191002	21	11	3	13	0	0	0	0	0	0	0	0	0	0
461	191002	43	16	3	1	0	0	1	0	0	0	0	0	0	0
462	191002	33	35	26	1	0	0	0	0	1	0	0	0	0	0
463	191002	155	3	7	7	0	0	2	0	7	0	0	0	0	0
464	191002	46	44	56	5	0	0	1	2	2	0	0	0	0	0
465	191002	9	8	35	2	0	0	1	0	0	0	0	0	0	0
466	191002	5	0	1	0	0	0	2	0	0	0	0	0	0	0
467	191002	15	18	2	7	0	0	3	1	0	0	0	0	0	0
468	191002	25	1	13	0	0	0	0	0	1	0	0	0	0	0
469	191002	7	6	5	4	0	0	1	7	0	0	0	0	0	0
470	191002	0	33	34	0	0	0	3	0	0	0	0	0	0	0
471	191002	211	7	1	12	0	0	1	0	0	0	1	0	0	0
472	191002	18	0	1	2	0	0	2	0	0	0	0	0	0	0
473	191002	9	2	0	0	0	0	0	2	1	0	0	0	0	0
474	191002	43	9	3	1	0	11	0	0	0	0	0	0	0	0
475	191002	64	3	0	1	0	0	0	2	9	0	0	0	0	0
476	191002	56	33	6	6	6	23	3	2	1	0	0	0	0	0
477	191002	2	28	3	0	0	0	1	0	1	0	0	0	0	0
478	191002	20	14	7	0	0	0	1	0	1	2	0	0	0	0
479	191002	44	2	0	1	0	0	1	0	0	0	0	0	0	0
480	191002	10	15	5	0	0	0	0	0	0	0	0	0	0	0
481	191107	27	41	18	0	0	0	2	0	0	0	1	0	0	0
482	191107	36	17	1	2	0	0	1	0	3	0	0	0	0	0
483	191107	35	1	0	5	3	41	1	0	0	0	0	0	0	0
484	191107	47	4	0	1	0	0	0	0	0	0	0	0	0	0
485	191107	7	4	0	0	0	0	1	0	0	0	0	0	0	0
486	191107	28	29	5	8	0	0	2	0	0	0	0	0	0	0
487	191107	14	27	7	6	3	25	0	0	0	0	0	0	0	0
488	191107	40	0	1	1	0	0	2	0	0	1	0	0	0	0
489	191107	10	0	1	4	0	0	0	0	0	0	0	0	0	0
490	191107	50	1	1	4	0	0	1	0	0	0	0	0	0	0
491	191107	4	0	3	0	0	0	2	2	2	1	0	0	0	0
492	191107	7	0	1	0	0	2	1	0	0	0	0	0	0	0
493	191107	80	1	1	3	0	0	0	1	0	1	0	0	0	0
494	191107	57	58	23	1	0	0	2	2	0	0	0	0	0	0
495	191107	62	8	14	2	0	0	0	3	0	1	0	0	0	0
496	191107	15	36	8	0	0	0	0	0	0	0	1	0	0	0
497	191107	82	4	4	0	5	11	0	0	0	0	1	0	0	0
498	191107	9	0	5	0	0	0	1	0	0	0	1	0	0	0
499	191107	21	23	6	0	0	0	0	1	0	1	0	0	0	0
500	191107	78	1	1	0	0	0	1	0	0	0	1	0	0	0
501	191107	8	2	45	0	0	0	1	0	1	0	1	0	0	0
502	191107	6	17	38	2	0	0	3	0	1	0	2	0	0	0
503	191107	45	7	5	0	0	50	1	0	0	0	0	0	0	0
504	191107	37	27	8	0	0	0	0	0	0	0	1	0	0	0
505	191107	7	0	0	2	0	0	0	0	1	0	1	0	0	0
506	191107	16	1	9	4	0	0	0	0	0	0	0	0	0	0
507	191107	5	34	18	2	0	0	1	1	7	0	0	0	0	0
508	191107	35	0	0	1	0	0	2	0	0	0	0	0	0	0
509	191107	30	49	12	5	0	0	2	2	4	0	0	0	0	0
510	191107	26	1	4	5	0	0	0	0	1	0	2	0	0	0
511	191107	6	1	0	2	5	20	2	0	0	0	0	0	0	0
512	191107	32	0	0	2	0	0	0	0	1	0	1	0	0	0
513	191107	6	0	10	0	0	0	0	0	0	0	0	0	0	0
514	191107	30	45	7	3	0	0	2	0	0	0	0	0	0	0
515	191107	6	19	36	4	0	0	1	0	1	0	1	0	0	0
516	191107	26	5	7	1	0	0	1	1	0	0	0	0	0	0
517	191107	43	0	2	1	0	0	0	0	1	0	2	0	0	1
518	191107	7	0	0	0	0	0	1	0	2	0	0	0	0	0
519	191107	14	24	11	6	0	0	0	0	0	1	0	0	0	0
520	191107	29	0	0	6	0	0	1	1	0	1	0	0	0	0
521	191107	47	16	6	3	0	0	0	1	0	1	1	0	0	0
522	191107	21	7	8	0	0	0	0	0	1	1	0	0	0	0
523	191107	22	0	0	1	0	0	0	2	0	1	0	0	0	1
524	191107	20	0	1	0	2	22	2	1	0	0	1	0	0	0
525	191107	30	1	0	13	1	26	0	1	0	0	0	0	0	1
526	191107	35	0	9	0	0	0	0	0	4	0	0	0	0	0
527	191107	7	2	2	4	4	17	0	0	0	1	0	0	0	0
528	191107	33	5	18	1	0	0	1	0	0	0	1	0	0	0
529	191107	77	32	15	0	0	0	1	0	0	1	1	0	0	0
530	191107	37	0	0	4	0	0	2	3	4	1	0	0	0	0
531	191107	115	0	0	11	2	11	3	2	1	0	0	0	0	0
532	191107	14	3	9	5	0	0	0	0	3	3	0	0	0	0
533	191107	65	0	0	5	0	0	0	5	1	0	0	0	0	0
534	191107	12	0	0	0	2	41	0	0	0	0	0	0	0	1
535	191107	25	1	1	9	0	0	2	2	2	0	0	0	0	0
536	191107	5	0	0	3	0	0	1	0	0	0	0	0	0	0
537	191107	60	1	0	0	0	0	1	0	0	0	0	0	0	0
538	191107	49	2	38	4	0	0	0	0	0	1	0	0	0	0
539	191107	17	0	1	0	0	0	2	0	2	1	0	0	0	0
540	191107	34	0	0	0	0	0	0	3	4	0	0	0	0	0
541	191202	10	55	25	2	0	0	1	0	5	0	0	0	0	0
542	191202	69	8	29	1	0	0	0	0	0	0	0	0	0	0
543	191202	30	67	10	9	0	0	2	0	2	0	0	0	0	0
544	191202	11	14	3	1	0	0	1	0	0	0	0	0	0	0
545	191202	16	34	57	0	0	0	0	0	1	0	1	0	0	1
546	191202	46	1	2	0	0	0	1	1	4	0	1	0	0	0
547	191202	4	30	43	1	0	0	1	0	0	0	1	0	0	0
548	191202	43	2	4	0	0	0	0	0	0	0	0	0	0	0
549	191202	74	0	9	1	0	0	3	0	0	0	0	0	0	0
550	191202	66	9	29	5	0	5	0	0	0	0	0	0	0	0
551	191202	14	7	12	3	0	0	2	0	1	0	1	0	0	0
552	191202	102	45	0	0	0	0	1	0	4	1	1	0	0	0
553	191202	7	3	10	0	0	0	2	2	0	0	1	0	0	0
554	191202	57	16	46	0	0	0	0	0	0	1	0	0	0	0
555	191202	43	3	2	3	0	0	1	0	6	0	0	0	0	0
556	191202	162	14	7	23	0	0	1	0	15	1	0	0	0	0
557	191202	12	11	40	3	0	0	1	4	0	0	0	0	0	0
558	191202	163	1	2	1	0	0	1	0	0	1	0	0	0	0
559	191202	0	2	8	0	0	0	0	0	0	1	0	0	0	0
560	191202	18	1	3	2	0	0	0	0	0	1	0	0	0	0
561	191202	45	58	4	21	0	0	0	0	2	1	1	0	0	0
562	191202	231	41	0	2	0	0	1	0	0	0	0	0	0	0
563	191202	20	0	0	5	0	0	1	0	0	1	0	0	0	0
564	191202	135	20	6	2	0	0	0	0	0	0	0	0	0	0
565	191202	18	29	19	3	4	31	2	0	0	0	2	0	0	0
566	191202	23	22	1	1	0	0	0	0	1	0	0	0	0	0
567	191202	29	87	15	2	0	2	0	0	0	2	0	0	0	0
568	191202	36	14	22	0	0	0	0	0	0	1	0	0	0	0
569	191202	27	3	0	0	0	0	1	0	0	1	0	0	0	0
570	191202	42	24	17	3	0	0	1	0	8	0	0	0	0	0
571	191202	13	1	1	0	0	0	0	0	0	0	0	0	0	0
572	191202	5	0	5	2	0	0	0	0	0	0	0	0	0	0
573	191202	11	3	5	2	0	27	3	1	2	1	0	0	0	0
574	191202	51	7	17	1	0	0	0	0	6	0	0	0	0	0
575	191202	47	0	29	4	0	16	0	0	0	0	0	0	0	0
576	191202	47	3	5	3	0	0	0	2	1	1	0	0	0	0
577	191202	91	105	17	8	0	18	1	0	0	0	0	0	0	0
578	191202	47	32	24	2	0	0	0	0	0	0	0	0	0	0
579	191202	66	30	0	0	0	0	1	0	0	0	1	0	0	0
580	191202	138	155	74	0	0	0	2	0	0	1	0	0	0	0
581	191202	59	5	25	2	0	0	2	0	2	4	0	0	0	0
582	191202	59	12	1	2	0	0	1	0	0	0	0	0	0	0
583	191202	20	0	3	10	0	0	0	0	0	0	0	0	0	0
584	191202	42	9	40	13	0	0	1	0	0	1	0	0	0	0
585	191202	49	19	5	0	0	0	3	0	0	0	0	0	0	0
586	191202	5	63	35	1	0	0	1	0	0	2	0	0	0	0
587	191202	7	8	5	2	0	0	0	0	0	1	1	0	0	0
588	191202	57	19	10	2	0	0	1	0	0	1	0	0	0	0
589	191202	40	1	0	1	4	45	1	0	3	0	0	0	0	0
590	191202	24	0	0	0	0	0	2	0	0	0	0	0	0	0
591	191202	85	69	9	3	0	0	0	0	8	0	0	0	0	0
592	191202	19	0	0	3	0	0	0	0	1	0	0	0	0	0
593	191202	30	20	8	0	0	0	0	2	0	0	0	0	0	0
594	191202	6	1	35	0	0	0	3	1	3	1	0	0	0	0
595	191202	105	2	0	4	0	0	0	0	6	0	0	0	1	0
596	191202	10	0	0	5	0	0	1	0	0	1	0	0	0	0
597	191202	50	29	26	1	0	0	1	0	1	0	0	0	0	0
598	191202	9	0	4	6	0	0	0	4	0	0	0	0	0	0
599	191202	40	1	0	4	0	0	0	0	1	1	0	0	0	0
600	191202	103	14	0	2	0	0	0	0	3	0	0	0	0	0
601	200120	70	88	39	12	0	0	1	0	0	0	0	0	0	0
602	200120	76	24	36	5	0	0	0	0	0	0	0	0	0	0
603	200120	51	27	64	0	0	0	0	0	0	1	1	0	0	1
604	200120	50	2	12	3	0	0	1	0	6	0	2	0	0	0
605	200120	71	0	1	5	8	41	1	0	0	0	0	0	0	0
606	200120	64	1	16	4	3	22	0	0	0	0	0	0	0	0
607	200120	29	0	0	1	0	0	2	0	0	0	0	0	0	0
608	200120	14	5	6	3	0	0	1	0	0	0	1	0	0	0
609	200120	97	23	20	6	10	27	1	0	0	3	1	0	0	0
610	200120	17	0	0	0	0	0	0	3	0	0	0	0	0	0
611	200120	13	1	23	3	0	0	2	0	1	0	1	0	0	0
612	200120	37	46	8	13	8	24	0	0	0	0	0	0	0	0
613	200120	30	9	4	7	0	0	1	0	0	0	0	0	0	0
614	200120	91	10	2	2	0	0	0	0	1	1	0	0	0	1
615	200120	38	17	12	0	0	0	1	2	1	0	0	0	0	0
616	200120	32	1	9	10	0	0	3	2	0	0	0	0	0	0
617	200120	26	8	0	3	0	0	0	0	1	0	0	0	0	0
618	200120	60	29	12	2	7	39	2	0	0	0	0	0	0	0
619	200120	46	45	11	3	0	0	0	1	0	0	0	0	0	0
620	200120	12	0	34	7	0	3	0	1	0	0	0	0	0	0
621	200120	98	0	10	15	0	23	0	0	1	0	1	0	0	0
622	200120	13	4	8	3	0	0	0	0	0	2	0	0	0	0
623	200120	34	47	0	9	0	0	1	0	1	1	0	0	0	0
624	200120	94	35	15	15	4	26	0	1	0	0	0	0	1	0
625	200120	95	11	6	13	0	0	0	0	0	1	0	0	0	0
626	200120	89	50	1	0	0	0	0	0	0	1	0	0	0	0
627	200120	57	1	1	7	6	42	1	0	0	0	1	0	0	0
628	200120	78	49	8	6	0	0	3	0	0	0	0	0	0	0
629	200120	91	31	5	1	0	0	0	0	0	0	0	0	0	0
630	200120	13	5	11	6	0	0	0	0	2	1	1	0	0	0
631	200120	89	10	21	1	0	0	1	1	0	0	0	0	0	0
632	200120	13	25	23	2	8	35	0	0	0	0	0	0	0	0
633	200120	19	26	26	1	1	40	0	0	0	2	1	0	0	0
634	200120	77	0	24	0	0	0	0	0	1	1	0	0	0	0
635	200120	24	0	0	13	0	0	0	5	1	0	0	0	0	0
636	200120	66	1	37	5	0	0	2	0	4	0	0	0	0	0
637	200120	181	21	27	2	0	0	0	0	6	0	1	0	0	0
638	200120	47	10	10	3	6	36	0	1	0	1	0	0	0	0
639	200120	50	6	7	3	0	0	0	0	6	1	0	0	0	0
640	200120	15	8	0	3	0	0	1	1	3	0	0	0	0	0
641	200120	10	0	2	1	0	0	1	0	0	0	0	0	0	0
642	200120	45	8	3	9	0	0	0	0	13	0	0	0	0	0
643	200120	9	5	4	4	0	0	1	3	2	0	0	0	0	0
644	200120	31	24	8	2	4	53	1	0	0	0	1	0	0	0
645	200120	73	15	4	8	0	0	0	0	0	0	0	0	0	0
646	200120	33	6	9	7	0	0	0	0	0	0	1	0	0	0
647	200120	86	1	0	15	0	0	0	0	3	0	0	0	0	0
648	200120	44	0	0	4	0	0	1	0	0	0	0	0	0	0
649	200120	169	6	3	9	0	0	2	0	3	0	0	0	1	0
650	200120	89	0	17	14	1	44	0	0	0	1	0	0	0	0
651	200120	66	8	2	3	0	0	0	0	4	1	0	0	0	0
652	200120	37	0	0	5	0	0	3	1	1	0	0	0	0	0
653	200120	17	0	0	2	0	0	1	7	0	0	0	0	0	0
654	200120	34	44	27	3	0	0	0	1	0	0	0	0	0	0
655	200120	20	22	0	2	0	0	1	0	0	1	0	0	0	0
656	200120	34	18	0	1	0	0	0	0	0	2	0	0	0	0
657	200120	37	0	1	7	0	0	0	0	4	0	0	0	0	0
658	200120	13	13	9	3	0	0	2	0	1	0	0	0	0	0
659	200120	57	0	0	10	0	0	0	0	11	1	0	0	0	0
660	200120	110	0	0	3	0	0	0	0	0	0	0	0	0	0
661	200224	104	26	66	6	0	0	0	0	6	0	0	0	0	0
662	200224	44	38	11	7	0	0	1	0	0	0	0	0	0	0
663	200224	70	13	2	6	0	0	2	0	0	0	0	0	0	0
664	200224	131	0	0	3	0	0	3	0	1	1	1	0	0	0
665	200224	46	1	7	3	0	0	1	0	0	3	0	0	0	0
666	200224	35	1	5	1	0	0	1	0	2	2	1	0	0	0
667	200224	126	3	4	6	0	0	3	0	0	0	0	0	0	0
668	200224	7	2	5	3	0	0	1	0	2	2	0	0	0	0
669	200224	39	1	22	2	1	47	0	0	0	2	0	0	0	0
670	200224	154	22	13	2	4	30	0	0	0	4	0	0	1	0
671	200224	291	83	17	3	0	0	0	0	3	1	1	0	0	0
672	200224	97	13	25	8	0	0	2	0	0	0	0	0	0	0
673	200224	18	0	0	2	6	57	0	1	0	1	1	0	0	0
674	200224	267	8	65	4	0	0	1	0	0	0	0	0	0	0
675	200224	174	14	56	12	0	0	0	1	11	0	0	0	1	0
676	200224	49	34	2	2	1	29	1	0	0	0	0	0	0	0
677	200224	12	0	0	0	0	0	2	5	0	1	0	0	0	0
678	200224	41	0	50	5	0	0	0	0	0	0	0	0	0	0
679	200224	211	10	7	8	0	0	1	0	10	0	0	0	0	0
680	200224	86	12	2	11	0	14	0	0	2	3	0	0	0	0
681	200224	31	2	77	10	0	0	1	0	2	0	0	0	0	0
682	200224	56	0	7	0	0	0	0	0	0	0	1	0	0	0
683	200224	95	3	2	4	0	0	0	0	0	0	0	0	1	0
684	200224	48	0	3	6	0	0	2	0	3	1	0	0	1	0
685	200224	97	1	5	3	0	0	4	6	3	0	0	0	0	0
686	200224	20	49	16	4	0	0	0	16	0	1	0	0	0	0
687	200224	33	31	20	6	8	11	3	0	2	0	0	0	0	0
688	200224	297	6	1	5	0	0	1	5	0	1	0	0	0	0
689	200224	23	0	0	1	0	0	0	0	1	0	0	0	0	0
690	200224	66	1	0	9	0	0	0	0	0	0	0	0	0	0
691	200224	163	0	8	4	10	18	2	0	2	3	0	0	0	0
692	200224	282	3	2	8	0	0	2	0	34	1	0	0	0	0
693	200224	237	7	24	24	0	0	1	0	0	1	0	0	0	0
694	200224	202	4	10	12	0	0	1	1	15	0	0	0	0	0
695	200224	28	11	5	7	0	0	0	4	13	1	1	0	0	0
696	200224	225	0	5	2	0	0	5	17	0	0	0	0	0	0
697	200224	91	10	25	2	0	0	0	0	0	0	0	0	0	0
698	200224	38	0	2	1	5	3	0	0	0	0	0	0	0	0
699	200224	26	1	1	2	0	0	0	1	1	1	0	0	0	0
700	200224	45	0	18	2	4	61	0	4	1	0	0	0	0	0
701	200224	97	2	4	1	0	0	0	0	3	0	0	0	0	0
702	200224	148	0	1	8	4	45	1	3	0	0	0	0	0	0
703	200224	106	20	19	0	0	0	0	0	19	1	0	0	0	0
704	200224	51	18	42	0	0	0	1	0	0	0	0	0	0	0
705	200224	97	0	7	2	0	0	1	4	1	1	1	0	0	0
706	200224	36	0	0	3	0	0	2	2	3	2	0	0	0	0
707	200224	120	0	2	0	6	38	1	1	0	0	0	0	0	0
708	200224	55	25	0	0	0	0	0	0	0	0	0	0	0	0
709	200224	135	1	1	6	6	43	2	0	1	0	0	0	0	0
710	200224	97	0	2	1	0	0	0	0	0	1	0	0	0	0
711	200224	76	0	0	6	0	0	2	0	2	1	0	0	0	0
712	200224	104	8	2	2	0	0	0	3	3	0	0	0	0	0
713	200224	141	0	0	5	0	0	1	0	4	0	0	0	0	0
714	200224	126	1	3	9	0	0	0	1	2	1	0	0	0	0
715	200224	28	0	4	0	0	0	2	0	0	0	0	0	0	0
716	200224	41	0	0	5	0	0	0	0	1	0	0	0	0	0
717	200224	201	0	0	8	0	0	0	0	14	0	0	0	0	0
718	200224	152	0	9	7	0	0	1	1	5	0	0	0	0	0
719	200224	8	0	0	0	4	39	0	0	0	0	0	0	0	0
720	200224	106	0	0	5	0	0	0	1	3	0	0	0	0	0
