## Supplementary material for "Abundance data applied to a novel model invertebrate host sheds new light on parasite community assembly in nature": S4 Supplementary Data 2

length	gravid	zebra	month	weight
71.5	n	n	a	-1.154429264
66.5	n	y	a	-0.433321892
69	n	n	a	-0.415275252
67	n	n	a	-1.133907244
66.5	n	n	a	-0.562321892
70.5	n	n	a	-1.157289163
80.5	n	y	a	2.666440729
57	n	n	a	-0.437675965
62.5	y	y	a	-0.939541393
66.5	y	n	a	-0.979321892
72	n	n	a	-1.172804032
65.5	n	n	a	0.266893186
75.5	n	n	a	-2.086821249
65.5	n	y	a	0.061893186
82.5	n	n	a	-2.488021559
81	y	y	a	-2.037463008
68.5	n	n	a	2.841164294
80.5	y	y	a	-3.761559271
61.5	n	y	a	-0.392133764
77.5	n	n	a	-0.703065362
77	n	n	a	-1.294599676
60.5	y	n	a	-0.706494016
84	y	n	a	-2.558812732
70.5	n	y	a	0.465710837
71.5	n	n	a	-1.043429264
72	n	n	a	0.400195968
69.5	y	n	a	-0.969482809
67.5	n	n	a	-0.644173483
63.5	n	n	a	-0.597890359
68.5	y	n	a	1.940164294
68.5	n	n	a	0.897164294
74.5	n	n	a	2.101401193
66	n	y	a	-0.673395667
78.5	n	n	a	1.177562455
52	n	y	a	0.162019357
61	y	y	a	0.537396259
76	n	n	a	0.474000474
60.5	n	y	a	0.272505984
54.5	y	n	a	-0.406085251
51.5	y	n	a	-0.148741231
65	y	y	a	-0.28943359
67.5	n	n	a	-0.488173483
48.5	n	n	a	-0.471770467
60	y	y	a	-0.75778293
49.5	n	y	a	-0.311672226
53.5	y	y	a	-0.551975851
53	y	y	a	-0.504576449
53	n	y	a	-0.601576449
56.5	n	y	a	-0.530149609
47	n	n	a	-0.290476506
54	y	y	a	-0.712471608
52	n	n	a	-0.031980643
39.5	n	y	a	-0.060834043
54.5	n	y	a	-0.376085251
40.5	n	y	a	0.174852712
47.5	n	n	a	-0.363395218
44.5	n	y	a	-0.235716738
58.5	n	y	a	0.010174967
74	y	n	a	1.125489128
52.5	n	n	a	0.268748117
76	n	y	b	-1.495999526
64	n	n	b	-0.783847086
68	y	n	b	0.682857622
70	y	n	b	-1.522480176
68.5	n	n	b	0.045164294
73	n	n	b	-1.024272196
75.5	y	y	b	0.554178751
78.5	n	y	b	-0.039437545
73.5	n	n	b	-1.028409291
63.5	n	y	b	0.503109641
67.5	n	n	b	1.032826517
61.5	n	n	b	0.327866236
81	n	y	b	-1.613463008
76.5	n	n	b	0.2427483
77	n	y	b	1.247400324
72.5	n	y	b	0.876922272
72.5	y	n	b	-1.342077728
67.5	n	y	b	0.134826517
72.5	n	n	b	1.300922272
67	n	y	b	-0.321907244
66.5	n	n	b	0.592678108
73	n	n	b	1.071727804
70.5	y	n	b	-1.588289163
61.5	n	y	b	-0.049133764
75	n	n	b	0.517305028
61.5	n	n	b	0.043866236
72	n	n	b	0.362195968
68.5	n	y	b	0.072164294
58	n	n	b	-0.236492075
58.5	n	n	b	-0.006825033
57	n	n	b	-0.003675965
65	n	y	b	0.01956641
60	n	y	b	0.00521707
74.5	n	n	b	-0.982598807
62.5	n	n	b	0.452458607
59	n	n	b	0.096529923
54.5	n	n	b	0.178914749
63.5	n	n	b	0.493109641
54.5	n	n	b	0.305914749
59.5	n	y	b	-0.912448832
64	n	n	b	0.092152914
53.5	n	n	b	-0.067975851
55.5	n	n	b	-0.632752359
57.5	n	n	b	-0.176449588
61	y	n	b	0.395396259
50.5	n	n	b	0.015728059
55	n	n	b	-0.281838318
68	n	n	b	0.191857622
47.5	n	n	b	-0.209395218
60	n	n	b	0.68621707
50.5	n	n	b	0.688728059
52.5	n	n	b	0.246748117
61.5	y	y	b	-0.772133764
46.5	n	n	b	0.160624791
48.5	n	n	b	0.361229533
48.5	n	y	b	-0.342770467
39.5	n	n	b	0.163165957
40.5	n	n	b	-0.221147288
43	n	n	b	-0.03475926
28	n	n	b	0.13909802
82.5	n	n	c	-1.702021559
70	n	n	c	0.880519824
78.5	n	n	c	4.382562455
63.5	n	n	c	-0.266890359
71.5	n	n	c	-0.036429264
76.5	n	y	c	1.9627483
81.5	n	n	c	-0.537659986
74.5	n	n	c	1.850401193
75.5	n	n	c	-1.768821249
68.5	n	n	c	1.967164294
66	n	n	c	0.216604333
68.5	n	y	c	1.617164294
66.5	n	y	c	-0.581321892
64.5	n	y	c	0.376645743
64	n	n	c	1.503152914
67.5	n	n	c	-0.426173483
66	n	n	c	0.617604333
53.5	n	n	c	0.621024149
75.5	n	y	c	-0.940821249
67.5	n	n	c	-1.477173483
71.5	n	y	c	-0.030429264
57	n	n	c	-0.560675965
62.5	n	n	c	1.413458607
60	n	n	c	0.23121707
69.5	n	n	c	1.336517191
62.5	n	n	c	-0.129541393
67.5	n	n	c	-1.016173483
66.5	n	n	c	0.524678108
59.5	n	n	c	-0.280448832
62.5	n	y	c	0.333458607
60.5	n	n	c	1.160505984
54.5	n	n	c	-0.363085251
59.5	n	n	c	0.649551168
61.5	n	n	c	1.495866236
57	n	n	c	-0.247675965
59.5	n	n	c	0.284551168
59	n	y	c	0.137529923
56.5	n	n	c	0.336850391
63.5	n	n	c	-0.404890359
57.5	n	n	c	0.130550412
62	n	n	c	0.834894245
73	n	n	c	-0.601272196
64.5	n	y	c	0.387645743
56.5	n	n	c	0.412850391
51.5	y	n	c	0.863258769
63.5	n	n	c	-0.171890359
64.5	n	n	c	-1.179354257
55.5	n	y	c	0.572247641
70.5	n	n	c	0.377710837
58	n	y	c	-0.312492075
67	n	y	c	-0.740907244
55.5	n	n	c	0.569247641
67	n	n	c	-0.372907244
45.5	n	n	c	0.066460649
49.5	n	n	c	0.342327774
51.5	n	n	c	-0.227741231
49.5	n	n	c	0.261327774
39	n	y	c	0.122565013
35.5	n	n	c	-0.115806382
31	n	n	c	0.091475613
73	n	n	d	0.092727804
81.5	n	n	d	-0.817659986
76	n	n	d	0.595000474
74.5	n	y	d	-1.826598807
78.5	n	y	d	-0.548437545
70.5	n	n	d	0.706710837
73.5	n	y	d	-1.170409291
85	n	n	d	-0.569096029
66	n	y	d	1.265604333
78.5	n	y	d	-0.285437545
69.5	n	n	d	0.250517191
67	n	n	d	0.424092756
76	n	n	d	-0.630999526
72	n	n	d	1.287195968
75	n	n	d	-0.957694972
71	n	n	d	-0.417931584
71.5	n	y	d	1.824570736
59.5	n	n	d	1.294551168
67.5	n	y	d	0.665826517
65	n	y	d	0.39356641
72	n	n	d	-0.028804032
61.5	n	y	d	-0.072133764
83.5	n	n	d	1.566180158
63.5	n	n	d	1.425109641
61	n	y	d	0.068396259
78.5	n	n	d	1.385562455
63.5	n	n	d	-0.148890359
65.5	n	n	d	0.366893186
66	n	n	d	0.485604333
61	n	n	d	0.356396259
56.5	n	n	d	0.403850391
70	n	y	d	-0.671480176
57	n	y	d	-0.031675965
63.5	n	y	d	0.276109641
66.5	n	n	d	0.206678108
67	n	y	d	-0.443907244
63.5	n	y	d	-0.127890359
52.5	n	n	d	0.336748117
53	n	n	d	-0.302576449
66.5	n	y	d	0.986678108
60	n	n	d	1.14921707
54	n	y	d	0.014528392
53	n	n	d	-0.004576449
54.5	n	n	d	0.172914749
66.5	n	n	d	0.017678108
61.5	n	n	d	0.852866236
59	n	y	d	-0.165470077
50	y	y	d	0.597000883
63	n	n	d	-1.002462362
58.5	n	y	d	-0.984825033
48	n	n	d	0.578847263
59.5	n	n	d	-0.338448832
56.5	n	y	d	-0.274149609
51	n	y	d	-0.003512156
52.5	n	y	d	-0.086251883
59.5	n	y	d	-0.253448832
42.5	n	y	d	-0.051428568
43.5	n	y	d	-0.363736652
44.5	n	n	d	0.103283262
31.5	n	n	d	0.194171632
79.5	n	y	e	1.459456329
73.5	n	y	e	0.674590709
74	n	y	e	-2.228510872
69.5	n	n	e	-0.636482809
66	n	y	e	1.959604333
61.5	n	n	e	1.821866236
68	n	n	e	-0.215142378
62	n	n	e	-0.232105755
82.5	n	n	e	4.635978441
68.5	n	y	e	1.013164294
66.5	n	y	e	0.311678108
76	n	y	e	0.448000474
71.5	n	y	e	-0.591429264
73.5	n	n	e	0.690590709
81	n	n	e	4.964536992
61	n	n	e	1.283396259
66	n	n	e	0.302604333
78.5	n	n	e	1.654562455
65.5	n	n	e	0.293893186
64.5	n	y	e	0.926645743
61.5	n	n	e	0.916866236
69	n	y	e	-0.298275252
65.5	n	y	e	-0.745106814
60.5	n	y	e	0.229505984
56.5	n	y	e	0.279850391
62.5	n	y	e	-0.469541393
70.5	n	y	e	1.986710837
65.5	n	n	e	-0.689106814
57.5	n	n	e	0.608550412
54.5	n	n	e	0.044914749
59.5	n	y	e	0.104551168
60.5	n	n	e	0.827505984
59	n	n	e	0.487529923
65.5	n	y	e	0.042893186
60	n	n	e	-0.19078293
58.5	n	n	e	0.368174967
52	n	y	e	0.456019357
58.5	n	y	e	-0.156825033
59	n	n	e	0.179529923
52.5	n	n	e	0.233748117
60.5	n	y	e	-0.105494016
54.5	n	n	e	0.832914749
47.5	n	n	e	0.030604782
55.5	n	n	e	2.428247641
49	n	n	e	-0.422269821
49.5	n	n	e	0.056327774
53.5	n	n	e	-0.699975851
48.5	n	n	e	-0.122770467
45	n	n	e	-0.145762063
49	n	n	e	0.043730179
39.5	n	n	e	0.005165957
41.5	n	n	e	-0.283622155
44.5	n	n	e	-0.233716738
51	n	n	e	0.205487844
41	n	n	e	0.404896096
30	n	n	e	-0.003314559
37.5	n	n	e	-0.043013799
28	n	n	e	0.02809802
31.5	n	n	e	0.081171632
28.5	n	n	e	0.098318555
74.5	n	n	f	0.698401193
72.5	y	n	f	2.724922272
73.5	n	n	f	-0.385409291
73	n	n	f	0.801727804
76	y	n	f	-0.545999526
59	n	n	f	-0.345470077
62.5	n	n	f	0.376458607
76	n	y	f	2.264000474
64	y	n	f	-0.068847086
68.5	n	n	f	-1.349835706
68.5	n	n	f	-0.259835706
77	n	n	f	-0.980599676
87.5	y	n	f	0.05809929
57	n	n	f	-0.087675965
70	n	n	f	1.033519824
77.5	n	n	f	1.812934638
65.5	n	n	f	-0.774106814
63	y	n	f	0.794537638
63	n	n	f	0.596537638
60.5	y	n	f	0.384505984
68.5	n	y	f	0.620164294
60	n	y	f	0.33621707
77	n	n	f	1.491400324
65.5	n	n	f	-0.085106814
59	n	n	f	-0.040470077
64.5	n	y	f	0.342645743
69.5	y	n	f	0.411517191
59	n	n	f	-0.442470077
57	n	n	f	-0.040675965
60.5	n	n	f	0.317505984
68	n	n	f	1.214857622
56.5	n	n	f	1.075850391
74.5	y	n	f	1.080401193
58.5	y	n	f	0.632174967
60.5	y	n	f	-0.333494016
59.5	n	n	f	-0.236448832
56.5	n	n	f	-0.193149609
53	y	n	f	-0.620576449
57.5	y	n	f	-0.187449588
76	n	y	f	0.337000474
54	n	n	f	0.294528392
48.5	n	n	f	-0.303770467
52	n	n	f	-0.091980643
57.5	y	n	f	0.497550412
56	y	n	f	-0.126848934
57.5	y	n	f	1.947550412
47.5	n	n	f	0.095604782
52.5	n	n	f	-0.077251883
48.5	y	y	f	-0.127770467
49.5	n	n	f	0.097327774
46.5	n	n	f	-0.115375209
58.5	n	n	f	-0.359825033
49.5	n	y	f	-0.313672226
38.5	n	n	f	-0.190512711
48	n	y	f	-0.306152737
46	n	n	f	-0.199069947
43.5	n	n	f	-0.069736652
43.5	n	n	f	-0.247736652
40.5	n	n	f	-0.252147288
42	n	y	f	-0.06972329
87.5	y	n	g	-2.15390071
63.5	y	n	g	1.303109641
76.5	n	n	g	-0.5372517
73.5	y	n	g	1.023590709
73	n	n	g	-0.201272196
80	n	n	g	-1.267926812
73	n	n	g	0.831727804
69	n	n	g	1.284724748
76	y	n	g	4.682000474
78	n	y	g	-0.625670677
69.5	n	n	g	0.121517191
69.5	n	n	g	-0.121482809
67.5	y	n	g	0.384826517
68.5	n	n	g	0.666164294
67	n	n	g	0.423092756
63.5	y	n	g	0.614109641
80.5	y	y	g	-0.676559271
67.5	y	n	g	0.429826517
71	n	n	g	0.606068416
66	y	n	g	0.323604333
61	n	n	g	1.018396259
74.5	y	y	g	-1.463598807
60	y	n	g	-0.36478293
68	n	n	g	-0.007142378
61.5	n	n	g	1.070866236
67.5	y	n	g	0.634826517
57.5	n	n	g	-0.098449588
85	y	y	g	-0.619096029
57	n	n	g	1.276324035
75	y	n	g	-0.286694972
61	y	n	g	0.308396259
56	n	n	g	-0.113848934
77.5	n	y	g	2.194934638
61.5	n	n	g	-0.498133764
54	y	n	g	0.855528392
83.5	y	y	g	0.336180158
67.5	n	y	g	0.291826517
64	y	n	g	-0.184847086
60	n	y	g	-0.46478293
60.5	n	n	g	1.019505984
72.5	y	y	g	-0.109077728
52	n	n	g	0.102019357
65	n	y	g	0.68156641
53.5	n	y	g	-0.155975851
54	n	n	g	0.065528392
45.5	y	n	g	0.119460649
47.5	n	n	g	-0.273395218
88	y	y	g	-0.433911594
48.5	n	n	g	-0.332770467
49.5	y	n	g	0.423327774
88.5	y	y	g	-2.224523906
47.5	y	n	g	-0.596395218
46	n	n	g	0.074930053
44	y	n	g	0.123617958
45.5	n	y	g	-0.377539351
46	n	n	g	-0.293069947
43	n	n	g	-0.20375926
40.5	n	n	g	0.623852712
42.5	n	n	g	0.036571432
43.5	n	n	g	-0.102736652
79.5	y	n	h	-0.811543671
83.5	y	n	h	-1.250819842
82	n	y	h	-0.658172177
72	y	n	h	-0.555804032
70	n	y	h	0.139519824
81.5	y	y	h	-0.796659986
87.5	y	y	h	-1.80590071
78.5	y	n	h	4.819562455
83.5	y	n	h	-0.604819842
74.5	y	n	h	-0.436598807
67	n	n	h	-0.304907244
74.5	y	n	h	1.860401193
71.5	y	n	h	-0.537429264
74	n	y	h	-1.596510872
78.5	y	y	h	1.222562455
75	n	n	h	0.216305028
80	y	n	h	2.228073188
73.5	n	n	h	0.257590709
71	n	n	h	0.282068416
67	n	y	h	-0.645907244
70.5	y	n	h	-0.580289163
63.5	y	n	h	1.567109641
64.5	n	n	h	-0.262354257
70.5	y	n	h	0.989710837
67	y	y	h	1.334092756
74	y	n	h	1.358489128
76	y	n	h	1.060000474
69.5	y	n	h	0.063517191
66	y	n	h	0.072604333
61.5	y	n	h	0.903866236
57.5	n	y	h	0.855550412
62	n	y	h	-0.814105755
78	y	y	h	1.165329323
59.5	y	n	h	-0.875448832
75.5	n	n	h	1.189178751
66.5	y	n	h	-0.392321892
64.5	n	n	h	-1.216354257
72.5	y	n	h	-0.588077728
71	n	y	h	-0.703931584
65	n	n	h	0.08356641
63.5	y	n	h	0.883109641
69	y	n	h	-0.822275252
69	n	n	h	0.853724748
74.5	n	y	h	-0.728598807
58.5	n	n	h	-0.311825033
56.5	y	n	h	-0.218149609
68.5	n	y	h	-0.130835706
68.5	y	n	h	0.016164294
58.5	n	n	h	2.516174967
67.5	n	y	h	-1.920173483
69.5	y	y	h	-0.034482809
61	y	n	h	0.413396259
57.5	n	n	h	-0.437449588
59.5	n	y	h	0.810551168
48.5	n	n	h	0.160229533
61	n	n	h	0.283396259
56.5	n	y	h	-0.295149609
59.5	y	n	h	0.979551168
45.5	n	n	h	-0.178539351
58.5	y	n	h	-0.248825033
80.5	n	y	i	0.074440729
68.5	n	n	i	0.018164294
77	n	n	i	-0.885599676
68.5	n	n	i	-0.435835706
75.5	n	n	i	-0.635821249
72	n	n	i	0.486195968
78	n	n	i	0.010329323
79.5	y	n	i	1.352456329
82	n	y	i	-0.870172177
75	y	n	i	0.609305028
72	n	n	i	-0.126804032
68	n	n	i	0.770857622
77	y	n	i	-2.334599676
74.5	n	n	i	-0.911598807
77.5	n	n	i	-0.672065362
76	y	n	i	0.288000474
81.5	y	n	i	0.384340014
66.5	y	n	i	-0.118321892
74.5	n	n	i	-0.984598807
66.5	y	n	i	0.453678108
75.5	n	y	i	0.899178751
71.5	n	n	i	1.628570736
82.5	y	n	i	0.804978441
72	n	y	i	-1.311804032
76.5	n	n	i	0.4877483
72.5	n	n	i	1.070922272
74.5	n	y	i	-0.575598807
68.5	y	n	i	-0.004835706
70.5	n	n	i	-0.930289163
72.5	n	n	i	-2.031077728
81.5	n	n	i	-1.162659986
78	y	n	i	-0.912670677
64.5	y	n	i	0.810645743
75	y	n	i	-1.493694972
74.5	y	n	i	1.967401193
67.5	n	n	i	0.244826517
70	y	n	i	1.783519824
65.5	n	n	i	-0.265106814
74.5	n	n	i	-1.623598807
62.5	n	n	i	0.593458607
61.5	n	n	i	0.651866236
60.5	n	n	i	-0.167494016
64	n	n	i	-0.249847086
59.5	n	y	i	-1.128448832
59.5	n	y	i	-0.115448832
56.5	n	n	i	0.277850391
55	n	n	i	0.235161682
64.5	n	y	i	1.089645743
60.5	y	y	i	0.202505984
56	n	n	i	-0.021848934
58.5	n	n	i	-0.691825033
48.5	n	n	i	-0.449770467
62.5	n	n	i	-0.387541393
50.5	n	n	i	-0.053271941
50	n	n	i	0.531000883
50.5	y	n	i	-0.289271941
51	n	n	i	-1.070512156
41.5	n	n	i	-0.136622155
59.5	y	n	i	-0.775448832
34	n	n	i	-0.062177401
84.5	n	n	j	1.170769209
82	y	n	j	-0.232172177
67	y	n	j	-0.341907244
85	y	n	j	-0.324096029
82	y	n	j	0.266827823
72.5	n	n	j	0.011922272
70	n	y	j	-0.948480176
69	n	n	j	0.630724748
75	n	y	j	-0.000694972
81	y	n	j	-0.099463008
71.5	y	n	j	1.094570736
65	y	n	j	0.71856641
75.5	n	n	j	-0.076821249
63	y	y	j	-0.929462362
66.5	n	n	j	0.287678108
73.5	n	n	j	0.001590709
70	n	y	j	-0.025480176
60	y	n	j	1.39521707
70.5	n	n	j	-1.796289163
65.5	n	n	j	1.353893186
73	n	n	j	-0.720272196
61.5	y	n	j	-0.467133764
68	y	n	j	-0.106142378
79.5	y	n	j	-0.849543671
83.5	n	n	j	-1.110819842
60.5	n	y	j	-1.175494016
67.5	y	n	j	-0.341173483
57.5	n	n	j	-0.834449588
72	y	n	j	1.387195968
71.5	n	n	j	-1.212429264
64.5	n	n	j	-0.912354257
73.5	n	n	j	-0.493409291
58	n	y	j	0.150507925
76.5	y	y	j	0.1317483
70.5	y	n	j	-0.964289163
61.5	n	n	j	-0.488133764
76.5	n	n	j	-0.8092517
59.5	y	n	j	-0.578448832
62.5	y	n	j	-0.206541393
68.5	y	y	j	-0.114835706
65.5	n	y	j	-0.036106814
55.5	y	n	j	0.489247641
66.5	n	n	j	0.578678108
69.5	n	y	j	-0.178482809
58.5	n	n	j	-0.623825033
64.5	n	n	j	0.311645743
55.5	n	n	j	0.175247641
53.5	y	n	j	-0.382975851
50.5	n	n	j	0.165728059
51.5	y	n	j	-0.705741231
54	n	n	j	0.115528392
54.5	n	n	j	-0.133085251
49	n	n	j	-0.148269821
58	n	n	j	-0.087492075
45.5	n	n	j	-0.205539351
53.5	n	n	j	0.092024149
48	n	n	j	-0.130152737
53.5	n	n	j	-0.137975851
47	n	n	j	-0.380476506
49.5	n	n	j	-0.168672226
76.5	y	n	k	0.1627483
87	y	y	k	0.4115308
65.5	n	y	k	-0.380106814
75.5	y	n	k	-2.003821249
65.5	n	n	k	-0.671106814
76	n	n	k	0.761000474
76	y	n	k	1.414000474
70.5	n	n	k	-0.062289163
62.5	n	n	k	0.403458607
69	n	y	k	0.239724748
78.5	y	y	k	-0.122437545
75.5	n	n	k	-0.758821249
71.5	n	n	k	-0.023429264
60.5	n	y	k	0.999505984
69.5	n	n	k	0.982517191
83.5	n	n	k	1.458180158
76	n	n	k	-0.105999526
74.5	n	n	k	1.004401193
78.5	n	n	k	-0.064437545
70.5	n	n	k	0.112710837
76.5	y	n	k	-0.0902517
67.5	y	n	k	0.304826517
71	n	n	k	-0.258931584
67.5	n	n	k	0.804826517
68.5	n	n	k	-1.665835706
74	y	n	k	0.304489128
64.5	n	n	k	-0.242354257
70.5	y	y	k	1.522710837
59.5	n	n	k	-0.524448832
63.5	n	n	k	1.377109641
58.5	n	n	k	-0.106825033
66.5	n	n	k	-0.675321892
64.5	n	n	k	0.040645743
63.5	n	n	k	0.202109641
70.5	n	n	k	-1.094289163
69.5	n	n	k	0.004517191
72.5	y	y	k	-0.042077728
61	n	n	k	-0.865603741
62	n	n	k	0.685894245
62.5	n	n	k	0.488458607
59.5	n	y	k	0.181551168
63.5	n	n	k	0.077109641
63	n	n	k	-0.526462362
59.5	n	n	k	0.205551168
58.5	n	n	k	-0.043825033
60	n	n	k	0.93821707
58	n	n	k	-0.131492075
55.5	y	n	k	0.278247641
59	y	n	k	-0.712470077
58.5	n	n	k	-0.248825033
57.5	n	n	k	-0.278449588
58.5	n	n	k	-1.272825033
52.5	n	n	k	0.066748117
53.5	n	n	k	-0.845975851
55.5	n	n	k	-0.188752359
53.5	n	n	k	-0.432975851
45.5	n	n	k	-0.219539351
48.5	n	n	k	-0.114770467
38.5	n	n	k	0.036487289
38.5	n	n	k	-0.059512711
84.5	n	y	l	-2.243230791
69.5	n	n	l	-1.547482809
80.5	n	n	l	0.220440729
80	y	n	l	-0.208926812
77.5	n	n	l	-0.750065362
65.5	n	y	l	-0.350106814
83.5	n	n	l	0.190180158
65	n	n	l	-0.24343359
85.5	n	n	l	2.927569538
68.5	n	n	l	-1.407835706
73.5	y	n	l	0.781590709
75.5	n	n	l	-0.462821249
69.5	n	n	l	-0.065482809
79	n	n	l	-0.563387897
82	n	y	l	-0.578172177
63.5	n	y	l	-1.137890359
79.5	n	n	l	-0.602543671
78.5	y	n	l	-0.595437545
72	n	y	l	0.030195968
77.5	n	n	l	-0.764065362
74.5	n	n	l	1.418401193
82	n	n	l	-2.891172177
75.5	n	n	l	1.133178751
66.5	n	n	l	-0.252321892
68	n	n	l	-0.017142378
72	n	n	l	-0.298804032
76	n	n	l	0.967000474
70	n	n	l	0.070519824
58.5	n	n	l	-0.571825033
71.5	n	n	l	-0.298429264
62.5	n	n	l	-0.737541393
61.5	y	n	l	-1.112133764
73.5	n	y	l	-1.506409291
69.5	n	n	l	-0.052482809
70.5	n	n	l	0.017710837
75	n	n	l	-0.155694972
64.5	n	n	l	0.577645743
65.5	y	n	l	-0.897106814
62.5	n	y	l	2.176458607
62	n	y	l	-0.217105755
61.5	n	n	l	1.103866236
66.5	n	n	l	-0.171321892
66	n	n	l	-0.698395667
64	n	n	l	-0.036847086
54.5	n	n	l	0.222914749
57.5	n	n	l	-0.460449588
67.5	n	n	l	0.305826517
60.5	y	n	l	0.163505984
58.5	n	n	l	0.345174967
53.5	n	n	l	0.531024149
53.5	n	n	l	-0.500975851
51.5	n	n	l	-0.454741231
49.5	n	y	l	0.146327774
51	n	n	l	0.089487844
47	n	n	l	0.502523494
50.5	n	n	l	-0.309271941
43.5	n	n	l	1.207263348
47.5	n	n	l	-0.247395218
54	n	n	l	0.054528392
39.5	n	n	l	-0.129834043
