## Supplementary material for "Abundance data applied to a novel model invertebrate host sheds new light on parasite community assembly in nature": S5 Supplementary Data 3

	lifehist	location
Conchophthirus_sp_mantle	single	mantle
U_intermedia_mites	multi	mantle
U_intermedia_eggs	multi	mantle
Tetrahymena_sp	single	gill
R_campanula_gill	multi	gill
R_campanula_ggonad	multi	gonad
A_conchicola	single	mantle
E_recurvatum	multi	gonad
Conchophthirus_sp_gonad	single	gonad
Dorylaimida	single	mantle
Chironominae	single	mantle
R_sericeus	single	gill
T_tubifex	single	mantle
Senticaudata	single	mantle
